# Plasticity in gene expression facilitates invasion of the desert environment in house mice

**DOI:** 10.1101/2020.02.10.939231

**Authors:** Noëlle K. J. Bittner, Katya L. Mack, Michael W. Nachman

## Abstract

Understanding how organisms adapt to new environments is a key problem in evolution, yet it remains unclear whether phenotypic plasticity generally facilitates or hinders this process. Here we studied the evolved and plastic responses to water stress in lab-born descendants of wild house mice (*Mus musculus domesticus*) collected from desert and non-desert environments. Using a full sib design, we measured organismal phenotypes and gene expression under normal (hydrated) and water stressed (dehydrated) conditions. After many generations in the lab, mice from the desert consumed significantly less water than mice from other localities, indicating that this difference has a genetic basis. Under water stress, desert mice lost less weight than non-desert mice, and desert mice exhibited differences in blood chemistry related to osmoregulatory function. Gene expression in the kidney revealed evolved differences between mice from different environments as well as plastic responses between hydrated and dehydrated mice. Desert mice showed reduced gene expression plasticity under water stress compared to non-desert mice. Importantly, the non-desert mice generally showed shifts towards desert-like expression under water stress, consistent with adaptive plasticity. Finally, patterns of gene expression identified several candidate genes for adaptation to the desert, including *Aqp1* and *Apoe*. These findings provide evidence for local adaptation in a recently introduced species and suggest that adaptive plasticity may have facilitated the colonization of the desert environment.
