## Supplementary material for "Plasticity in gene expression facilitates invasion of the desert environment in house mice": Table S1

### Sheet: Sheet1
Table S1: Wild derived inbred lines phenotyped for water consumption
Tuscon, AZ, USA (TUC)	Gainsville, FL, USA (GAI)	Edmonton, Canada (EDM)	Saratoga Springs, NY, USA (SAR)	Manaus, Brazil (MAN)
TUS(30x34)C	DL(51x50)C	TAS(69X186)A	MJS(9x11)A	FMM(208x209)A
TUS(12x10)B	DL(60x78)C	TAS(130X152)B	MJS(34x38)B	FMM(218X238)B
TUS(32X34)B	DL(62X61)A	TAS(92X87)C	MJS(66x67)B	FMM(224x225)B
TUS(30X34)A; TUCA/Nach	DL(64x74)B	TAS(125X120)A	MJS(76x56)C	FMM(228x238)B
TUS(9x25)B; TUCB/Nach	DL(76x87)A	TAS(89x90)B	MJS(83x80)A	FMM(250x247)A
TUS(A4xA8)C; TUCC/Nach	DL(81X82)A	TAS(111X165)B; EDMA/Nach	MJS(84x89)A	FMM(255x193)B
	DL(107x83)B	TAS(96X154)C; EDMB/Nach	MJS(92x91)B	FMM(260x220)A
	DL(69X77)C; GAIB/Nach	TAS(93X101)B; EDMC/Nach	MJS(19x13)B; SARA/Nach	FMM(261x239)B
	DL(95x54)B; GAIC/Nach		MJS(82x81)C; SARB/Nach	FMM(263X249)A
				FMM(193x255)A; MANA/Nach
				FMM(222x254)A; MANB/Nach
				FMM(221x215)A; MANC/Nach
				FMM(254x215)B; MAND/Nach
Note: Lines with a second name followed by "/Nach" represent universal strain names. All other names are in-lab notations. Some strains are assigned both names.
